# Single-cell western blotting of cytoplasmic cytokeratin 8 proteoforms

**DOI:** 10.1101/2025.01.21.634008

**Authors:** Anna Fomitcheva Khartchenko, Trinh Lam, Amy E. Herr

## Abstract

Differential detergent fractionation (DDF) enables compartment-specific lysis, offering a strategy to analyze cytoplasmic proteins while preserving the nucleus for downstream assays. However, while this method facilitates sub-cellular resolution, current single-cell approaches using DDF remain limited in their ability to identify proteoforms without compromising nuclear integrity. This limitation is especially pronounced in proteins where their proteoforms present diverse biological functions such as cytokeratin 8 (CK8), a structural protein implicated in several disease states. Here, we present a single-cell western blot (scWB) integrated with DDF to selectively solubilize and separate CK8 proteoforms while preserving nuclear integrity. To evaluate assay applicability and nuclear stability, we profiled CK8 across breast cancer cell lines (MCF7, SKBR3, and MDA-MB-231), confirming proteoform detection only in MCF7 and preservation of nuclear content across all lines. We report on assay development, including screening a panel of lysis buffers based on nonionic detergents, and electrophoresis conditions to achieve a separation resolution between two proteoforms of up to 0.94, while preserving an intact nucleus. The cytoplasm-specific lysis (DDF buffer) yielded detectable proteoforms in 14.3% of solubilized cells, comparable to 10.3% with whole-cell lysis (RIPA buffer). Our approach allows for tailored solubilization, achieving reliable proteoform detection and nuclear retention across different cell types. Proteoform profiling at the single-cell level forms a basis for the exploration of the role of specific CK8 molecular forms in cellular processes.
