## Supplementary Table 2. Mass spectrometry protein analysis for "Single-cell western blotting of cytoplasmic cytokeratin 8 proteoforms"

### Sheet: Sheet1
Spectrum File	Scan Number	Precursor m/z	Precursor Charge	Precursor Mass	Feature Intensity	Proteoform Mass	Sequence	Matched Peaks	Matched Fragments	E-value	Protein Name	Protein Description		Mass error tolerance (ppm)	PrSM cluster error tolerance (Da)
R1_F1_MCF7	9734	1265.59	2	2529.16	5753400	2530.15	M[Acetyl]SIRVTQKSYKVSTSGPRAFSSRSYT	5	5	0.00176	sp|P05787|K2C8_HUMAN	Keratin, type II cytoskeletal 8 OS=Homo sapiens OX=9606 GN=KRT8 PE=1 SV=7		30	1.2
R1_F1_MCF7	2083	727.732	5	3633.62	392420	3632.7	SIRVTQKSYKVSTSGPRAFSSRSYTSGPGSRIS	7	6	0.00407	sp|P05787|K2C8_HUMAN	Keratin, type II cytoskeletal 8 OS=Homo sapiens OX=9606 GN=KRT8 PE=1 SV=7		30	1.2
R1_F1_MCF7	10050	1337.85	5	6684.19	444330	6683.97	LTDEINFLRQLYEEEIRELQSQISDTSVVLSMDNSRSLDMDSIIAEVKAQYEDIANR	6	6	0.0027	tr|F8VUG2|F8VUG2_HUMAN	Keratin, type II cytoskeletal 8 (Fragment) OS=Homo sapiens OX=9606 GN=KRT8 PE=1 SV=1		30	1.2
R1_F1_MCF7	8483	1014.49	9	9121.38	48833000	9121.38	STSGPRAFSSRSYTSGPGSRISSSSFSRVGSSNFRGGLGGGYGGASGMGGITAVTVNQSLLSPLVLEVDPNIQAVRTQEKEQIKTLNNKF	10	9	0.00759	tr|F8VQY3|F8VQY3_HUMAN	Keratin 8 (Fragment) OS=Homo sapiens OX=9606 GN=KRT8 PE=1 SV=1		30	1.2
R1_F1_MCF7	8864	1131.78	4	4523.1	1341700	4522.02	MNGVSWSQDLQEGISAWFGPPASTPASTMSIRVTQKSYKVSTSGP	6	6	0.00849	sp|P05787-2|K2C8_HUMAN	Isoform 2 of Keratin, type II cytoskeletal 8 OS=Homo sapiens OX=9606 GN=KRT8		30	1.2
R1_F1_MCF7	9732	1094.27	4	4373.05	1341700	4371.91	FGSGAGSSSFSRTSSSRAVVVKKIETRDGKLVSESSDVLPK	5	5	0.00971	sp|P05787-2|K2C8_HUMAN	Isoform 2 of Keratin, type II cytoskeletal 8 OS=Homo sapiens OX=9606 GN=KRT8		30	1.2
R1_F2_MCF7	1752	589.262	2	1176.51	53217000	1175.5	GGLGGGYGGASGMG	5	5	0.00196	sp|P05787-2|K2C8_HUMAN	Isoform 2 of Keratin, type II cytoskeletal 8 OS=Homo sapiens OX=9606 GN=KRT8		30	1.2
R1_F3_MCF7	2364	782.05	3	2343.13	15615000	2343.06	ALETLGQEKLKLEAELGNM	5	5	0.00519	tr|H0YIB2|H0YIB2_HUMAN	Keratin 8 (Fragment) OS=Homo sapiens OX=9606 GN=KRT8 PE=1 SV=2		30	1.2
R2_F3_MCF7	2241	841.264	5	4201.28	374170	4200.29	LETLGQEKLKLEAELGNMQGLVEDFKNKMWMKLT	5	5	0.00348	tr|H0YIB2|H0YIB2_HUMAN	Keratin 8 (Fragment) OS=Homo sapiens OX=9606 GN=KRT8 PE=1 SV=2		20	1.2
R2_F1_MCF7	8127	704.968	10	7039.61	775510	7040.55	FVLIKKDVDEAYMNKVELESRLEGLTDEINFLRQLYEEEIRELQSQISDTSVVLSMD	8	8	0.000241	tr|F8W1U3|F8W1U3_HUMAN	Keratin, type II cytoskeletal 8 (Fragment) OS=Homo sapiens OX=9606 GN=KRT8 PE=1 SV=1		20	1.2
R2_F1_MCF7	4506	799.371	5	3991.82	270510	3990.84	MSIRVTQKSYKVSTSGPRAFSSRSYTSGPGSRISSSSFSR	5	5	0.00157	sp|P05787|K2C8_HUMAN	Keratin, type II cytoskeletal 8 OS=Homo sapiens OX=9606 GN=KRT8 PE=1 SV=7		20	1.2
R2_F1_MCF7	7606	983.709	5	4913.51	2909600	4914.5	MSIRVTQKSYKVSTSGPRAFSSRSYTSGPGSRISSSSFSRVGSSNFRGGL	9	8	0.00396	sp|P05787|K2C8_HUMAN	Keratin, type II cytoskeletal 8 OS=Homo sapiens OX=9606 GN=KRT8 PE=1 SV=7		20	1.2
R2_F1_MCF7	8301	1301.04	7	9100.2	403660	9101.44	LGQEKLKLEAELGNMQGLVEDFKNKYEDEINKRTEMENEFVLIKKDVDEAYMNKVELESRLEGLTDEINFLRQLYEE	8	8	0.00169	tr|F8VP67|F8VP67_HUMAN	Keratin, type II cytoskeletal 8 (Fragment) OS=Homo sapiens OX=9606 GN=KRT8 PE=1 SV=1		20	1.2
R2_F1_MCF7	6082	630.322	5	3146.57	632770	3147.57	VKAQYEDIANRSRAEAESMYQIKYEEL	12	8	0.002	sp|P05787-2|K2C8_HUMAN	Isoform 2 of Keratin, type II cytoskeletal 8 OS=Homo sapiens OX=9606 GN=KRT8		20	1.2
R2_F1_MCF7	6793	910.585	12	10914.9	92221	10914.2	NGVSWSQDLQEGISAWFGPPASTPASTMSIRVTQKSYKVSTSGPRAFSSRSYTSGPGSRISSSSFSRVGSSNFRGGLGGGYGGASGMGGITAVTVNQSLLSPLVLEV	5	5	0.00337	sp|P05787-2|K2C8_HUMAN	Isoform 2 of Keratin, type II cytoskeletal 8 OS=Homo sapiens OX=9606 GN=KRT8		20	1.2
R2_F1_MCF7	8396	734.856	19	13943.1	445080	13942.2	SLAGKHGDDLRRTKTEISEMNRNISRLQAEIEGLKGQRASLEAAIADAEQRGELAIKDANAKLSELEAALQRAKQDMARQLREYQELMNVKLALDIEIATYRKLLEGEESRLESGMQNMSIHTK	9	7	0.00389	sp|P05787-2|K2C8_HUMAN	Isoform 2 of Keratin, type II cytoskeletal 8 OS=Homo sapiens OX=9606 GN=KRT8		20	1.2
R2_F1_MCF7	6227	893.251	5	4461.22	430560	4462.24	SYTSGPGSRISSSSFSRVGSSNFRGGLGGGYGGASGMGGITAVT	7	7	0.00673	sp|P05787-2|K2C8_HUMAN	Isoform 2 of Keratin, type II cytoskeletal 8 OS=Homo sapiens OX=9606 GN=KRT8		20	1.2
R2_F1_MCF7	5612	606.534	5	3027.63	798970	3026.63	LEVDPNIQAVRTQEKEQIKTLNNKF151	5	5	0.00204	tr|F8VQY3|F8VQY3_HUMAN	Keratin 8 (Fragment) OS=Homo sapiens OX=9606 GN=KRT8 PE=1 SV=1		20	1.2
R2_F1_MCF7	7923	1009.03	6	6048.11	3849000	6049.09	SNFRGGLGGGYGGASGMGGITAVTVNQSLLSPLVLEVDPNIQAVRTQEKEQIKTLNNKF	8	7	0.00749	tr|F8VQY3|F8VQY3_HUMAN	Keratin 8 (Fragment) OS=Homo sapiens OX=9606 GN=KRT8 PE=1 SV=1		20	1.2
R2_F1_MCF7	8332	1318.58	9	11858.1	68109000	11857	SAWFGPPASTPASTMSIRVTQKSYKVSTSGPRAFSSRSYTSGPGSRISSSSFSRVGSSNFRGGLGGGYGGASGMGGITAVTVNQSLLSPLVLEVDPNIQAVRTQEKEQIKTLNNKF	16	16	0.00918	tr|F8VQY3|F8VQY3_HUMAN	Keratin 8 (Fragment) OS=Homo sapiens OX=9606 GN=KRT8 PE=1 SV=1		20	1.2
R2_F1_MCF7	5804	957.647	6	5739.84	1806700	5738.84	RQLYEEEIRELQSQISDTSVVLSMDNSRSLDMDSIIAEVKAQYEDIANR	8	7	0.00244	tr|F8VUG2|F8VUG2_HUMAN	Keratin, type II cytoskeletal 8 (Fragment) OS=Homo sapiens OX=9606 GN=KRT8 PE=1 SV=1		20	1.2
R2_F1_MCF7	8187	1244.89	10	12438.8	4325300	12438.9	GNMQGLVEDFKNKYEDEINKRTEMENEFVLIKKDVDEAYMNKVELESRLEGLTDEINFLRQLYEEEIRELQSQISDTSVVLSMDNSRSLDMDSIIAEVKAQYEDIANR	9	9	0.00835	tr|F8VUG2|F8VUG2_HUMAN	Keratin, type II cytoskeletal 8 (Fragment) OS=Homo sapiens OX=9606 GN=KRT8 PE=1 SV=1		20	1.2
